# Selection for Extreme Neck Elongation in Crown Birds

**DOI:** 10.64898/2026.10.19.760280

**Authors:** Daohan Jiang, Satoshi Kobayashi, Lauren Sallan

## Abstract

Variation in segment number, length, and identity is a major axis of diversification in bilaterians, shaped by developmental novelty and constraint. The near-invariant neck vertebral (cervical) count of mammals is a classic example of such constraint, yet we find that mammals occupy an unexceptional region of amniote cervical morphospace. In contrast, crown birds evolved extraordinarily long-neck proportions through increases in both cervical number and length, a combination only approached by ecologically-distinct sauropods among other archosaurs. This condition is widespread among living birds but largely absent from flight-capable stem avialans, excluding flight as a sole driver. A model of developmental evolution of segmentation demonstrates that coordinated increases in segment number and length are a predictable response to selection for regional elongation when viable homeotic changes are accessible. Our findings show how developmental constraints shape evolutionary routes to extreme morphologies and suggest major transformations can arise in traits beyond those commonly perceived as defining a clade’s specialization.
