## Supplementary material for "Selection for Extreme Neck Elongation in Crown Birds": Data S1

### Sheet: dinosaurs
Group_Label	Clade_1	Clade_2	Family	Species	count_C	length_C	length_T	length_S	length_T+S	length_ratio_C/T	length_ratio_C/(T+S)	length_mean	source	note
Aves	Neoaves	Accipitriformes	Accipitridae	Aquila_sp	11	392.243	223.892	227.403	451.295	1.75193	0.86915	0.0790136	https://sketchfab.com/3d-models/eagle-83a95f5121cb46a4af92a56adff97a51
Aves	Neoaves	Accipitriformes	Accipitridae	Gypaetus_barbatus	12	796.71	426.452	448.626	875.078	1.86823	0.910444	0.0758704	https://commons.wikimedia.org/wiki/File:Gypaetus_barbatus_Natural_History_Museum_University_of_Pisa_AV_7147.jpg	Thermopolis specimen
Aves	Neoaves	Accipitriformes	Accipitridae	Haliaeetus_albicilla	12	874.554	530.824	362.307	893.131	1.64754	0.9792	0.0816	https://commons.wikimedia.org/wiki/File:Haliaeetus_albicilla_Natural_History_Museum_University_of_Pisa_AV_7141.jpg
Aves	Neoaves	Accipitriformes	Accipitridae	Hieraaetus_moorei	12	230.995	145.047	156.109	301.156	1.59256	0.76703	0.0639192	https://commons.wikimedia.org/wiki/File:Haast%E2%80%99s_Eagle_Skeletal_Reconstruction.png
Aves	Galloanserae	Anseriformes	Anatidae	Anas_platyrhynchos	14	2907.63	1305.63	995.675	2301.3	2.22699	1.26347	0.0902479	https://commons.wikimedia.org/wiki/File:Anas_boschas_115.jpg
Aves	Galloanserae	Anseriformes	Anatidae	Cygnus_sp	22	1544.06	341.039	571.743	912.782	4.52752	1.6916	0.076891	https://sketchfab.com/3d-models/swan-mounted-skeleton-a11496-f2af763f65dc43d1874f506e051ad31d
Aves	Palaeognathae	Apterygiformes	Apterygidae	Apteryx_australis	14	341.755	173.877	164.347	338.224	1.9655	1.01044	0.0721741	https://commons.wikimedia.org/wiki/File:KiwiSkelettdUrville.jpg
Aves	Neoaves	Pelecaniformes	Ardeidae	Ardea_purpurea	16	1042.34	231.006	147.085	378.091	4.51216	2.75684	0.172302	https://sketchfab.com/3d-models/purple-heron-ec53a19cf99b41fbbeb2d5ac35c2a07a
Aves	Neoaves	Passeriformes	Cardinalidae	Cardinalis_cardinalis	11	448.668	295.329	203.214	498.544	1.51921	0.899958	0.0818144	https://www.skeletaldrawing.com/theropods/cardinalis-cardinalis/
Aves	Palaeognathae	Casuariiformes	Casuariidae	Casuarius_casuarius	17	258.74	134.262	179.805	314.068	1.92713	0.823836	0.048461	https://commons.wikimedia.org/wiki/File:Cassowary_skeleton_2.jpg
Aves	Neoaves	Ciconiiformes	Ciconiidae	Ciconia_ciconia	14	2399.63	983.987	511.531	1495.52	2.43868	1.60455	0.11461	https://commons.wikimedia.org/wiki/File:Ciconia_alba_119.jpg
Aves	Neoaves	Columbiformes	Columbidae	Columba_livia	11	2115.19	1053.21	675.666	1728.87	2.00833	1.22345	0.111223	https://commons.wikimedia.org/wiki/File:Columba_brevicauda_62.jpg
Aves	Neoaves	Columbiformes	Columbidae	Raphus_cucullatus	12	778.913	217.89	331.445	549.335	3.5748	1.41792	0.11816	https://www.aves3d.org/specimens/225--Raphus-cucullatus-Durban-specimen-/specimen_elements/1091-Skeleton-
Aves	Palaeognathae	Dinornithiformes	Dinornithidae	Dinornis_robustus	20	1086.08	306.508	422.291	728.8	3.5434	1.49023	0.0745116	https://www.skeletaldrawing.com/theropods/dinornis-robustus/
Aves	Galloanserae	Gastornithiformes	Gastornithidae	Gastornis_giganteus	13	881.166	379.82	625.66	1005.48	2.31996	0.876364	0.0674126	https://www.skeletaldrawing.com/theropods/gastornis-giganteus/
Aves	Neoaves	Gruiformes	Gruidae	Antigone_canadensis	16	689.019	217.395	218.874	436.27	3.16943	1.57934	0.0987088	https://virtual.imnh.iri.isu.edu/Osteo/View/Sandhill_Crane/887
Aves	Neoaves	Charadriiformes	Laridae	Larus_argentatus	13	645.941	285.891	209.612	495.503	2.25939	1.30361	0.100277	https://sketchfab.com/3d-models/european-herring-gull-9fa73194ff33461bb596a0bec9d080ae
Aves	Neoaves	Piciformes	Megalaimidae	Psilopogon_sp	11	454.581	202.829	234.764	437.593	2.2412	1.03882	0.0944384	https://sketchfab.com/3d-models/asian-barbet-90f6796d46a24e17a2ac75a8b611ed94
Aves	Neoaves	Passeriformes	Nectariniidae	Cinnyris_chalybeus	12	291.356	144.987	106.85	251.837	2.00954	1.15692	0.0964103	https://sketchfab.com/3d-models/southern-double-collared-sunbird-82b339a9008c44e0a7017198926b1482
Aves	Neoaves	Pelecaniformes	Pelecanidae	Pelecanus_occidentalis	17	1185.47	222.171	180.225	402.396	5.33585	2.94603	0.173296	https://virtual.imnh.iri.isu.edu/Osteo/View/Brown_pelican/912
Aves	Galloanserae	Galliformes	Phasianidae	Gallus_gallus	13	1104.75	455.288	388.693	843.98	2.42649	1.30897	0.10069	https://www.skeletaldrawing.com/theropods/gallus-gallus/
Aves	Neoaves	Cariamiformes	Phorusrhacidae	Llallawavis_scagliai	12	750.626	251.656	370.527	622.183	2.98275	1.20644	0.100537	https://www.tandfonline.com/doi/full/10.1080/02724634.2014.912656?casa_token=57rK8rO19SwAAAAA%3AmcwopDZDMVSFftpCnsfAGxEOxGCCHm6Ms3-r2cVyD0HYz3ahznyKC_79RsRVxFk6S9rGctLmXD4goIE#d1e303
Aves	Neoaves	Piciformes	Picidae	Dendrocopus_major	12	1184.24	520.664	412.611	933.275	2.27447	1.2689	0.105742	https://commons.wikimedia.org/wiki/File:Dendrocopus_major_226.jpg
Aves	Galloanserae	Anseriformes	Presbyornithidae	Presbyornis_pervetus	16	1397.4	363.039	487.403	850.443	3.84916	1.64314	0.102696	https://www.skeletaldrawing.com/theropods/presbyornis-pervetus/
Aves	Neoaves	Psittaciformes	Psittaculidae	Agapornis_pullarius	10	392.148	245.173	99.8098	344.983	1.59947	1.13672	0.113672	https://sketchfab.com/3d-models/red-headed-lovebird-05ebfae636c241989169c2213464adf8
Aves	Neoaves	Psittaciformes	Psittaculidae	Platycercus_elegans	10	591.467	252.988	139.442	392.43	2.33792	1.50719	0.150719	https://sketchfab.com/3d-models/crimson-rosella-995ba281b397482a9dc8a59e42c0f293
Aves	Neoaves	Pterocliformes	Pteroclidae	Pterocles_quadricintus	12	705.299	280.635	361.386	642.022	2.51322	1.09856	0.0915466	https://sketchfab.com/3d-models/four-banded-sandgrouse-e7fe8898a18e482fa0bd767957b8cf60
Aves	Neoaves	Gruiformes	Rallidae	Fulica_atra	13	2422.42	1312.4	1276.45	2588.85	1.8458	0.935715	0.0719781	https://commons.wikimedia.org/wiki/File:Fulica_atra_130.jpg
Aves	Neoaves	Charadriiformes	Scolopacidae	Calidris_pugnax	14	680.76	239.676	224.875	464.552	2.84033	1.46541	0.104672	https://sketchfab.com/3d-models/ruff-bf01a5a0b60f4964aba02881bdd2fa9a
Aves	Neoaves	Sphenisciformes	Spheniscidae	Aptenodytes_forsteri	13	529.195	352.666	297.567	650.232	1.50056	0.813855	0.0626043	https://sketchfab.com/3d-models/emperor-penguin-imnh-r-1367-62352f57731c48b29320643fba3e5dda
Aves	Neoaves	Sphenisciformes	Spheniscidae	Spheniscus_demersus	12	669.564	388.512	413.146	801.658	1.72341	0.835223	0.0696019	https://sketchfab.com/3d-models/african-penguin-300d30a758ba43168c9e90789563cca0
Aves	Neoaves	Strigiformes	Strigidae	Athene_noctua	8	429.469	201.174	175.775	376.949	2.13482	1.13933	0.142416	https://sketchfab.com/3d-models/little-owl-10ea6fadab6a45aea7bfdbb709e4f9bc
Aves	Neoaves	Strigiformes	Strigidae	Bubo_virginianus	9	312.386	246.018	217.249	463.267	1.26977	0.674312	0.0749235	https://virtual.imnh.iri.isu.edu/Osteo/View/Great_Horned_Owl/939
Aves	Palaeognathae	Struthioniformes	Struthionidae	Struthio_camelus	18	909.078	311.149	369.244	680.393	2.92168	1.33611	0.0742282	https://sketchfab.com/3d-models/ostrich-b293e04d480c4d63afc1bf1083a73e83
Aves	Neoaves	Apodiformes	Trochilidae	Chlorestes_candida	12	440.712	193.062	81.9878	275.049	2.28275	1.6023	0.133525	https://sketchfab.com/3d-models/white-bellied-emerald-47a202c878274b9f9771ff86817d033f
Aves	Neoaves	Passeriformes	Turdidae	Catharus_minimus	11	494.76	306.822	158.029	464.851	1.61253	1.06434	0.0967584	https://sketchfab.com/3d-models/catharus-minimus-uf52130-de2099871caf4d558676eebb1557f37d
Avialae			Anchiornithidae	Anchiornis_huxleyi	9	305.471	354.73	148.661	503.39	0.861136	0.606826	0.0674251	https://www.skeletaldrawing.com/theropods/anchiornis-huxleyi/
Avialae			Anchiornithidae	Aurornis_xui	9	304.262	429.306	120.503	549.809	0.708729	0.553395	0.0614884	https://www.skeletaldrawing.com/theropods/aurornis-xui/
Avialae			Anchiornithidae	Eosinopteryx_brevipenna	9	358.956	428.166	173.934	602.1	0.838358	0.596174	0.0662416	https://www.skeletaldrawing.com/theropods/eosinopteryx-brevipenna/	Likely a juvenile A. huxleyi (https://www.sciencedirect.com/science/article/pii/S1871174X26001150); not used in further analyses
Avialae			Anchiornithidae	Xiaotingia_zhengi	9	266.274	413.248	128.787	542.035	0.644343	0.491249	0.0545832	https://www.skeletaldrawing.com/theropods/xiaotingia-zhengi/
Avialae			Archaeopterygidae	Archaeopteryx_lithographica	9	325.021	420.655	149.643	570.298	0.772655	0.569915	0.0633239	https://www.skeletaldrawing.com/theropods/archaeopteryx-lithographica/archaeopteryx-thermopolis/	Thermopolis specimen
Avialae			Avisauridae	Mirarce_eatoni	9	600.587	714.756	382.859	1097.61	0.840269	0.547175	0.0607972	https://www.skeletaldrawing.com/theropods/mirarce-eatoni/
Avialae			Cathayornithidae	Cathayornis_yandica	9	586.21	778.052	280.236	1058.29	0.753434	0.553924	0.0615471	https://www.skeletaldrawing.com/theropods/cathayornis-yandica/
Avialae			Confuciusornithidae	Confuciusornis_sanctus	9	479.067	732.208	274.186	1006.39	0.654277	0.476023	0.0528915	https://www.skeletaldrawing.com/theropods/confuciusornis-sanctus/
Avialae			Hesperornithidae	Hesperornis_regalis	16	721.945	268.939	569.004	837.942	2.68442	0.861569	0.0538481	https://www.skeletaldrawing.com/theropods/hesperornis-regalis/
Avialae			Jeholornithidae	Jeholornis_prima	10	290.113	365.181	152.712	517.893	0.794438	0.56018	0.056018	https://www.skeletaldrawing.com/theropods/jeholornis-prima/
Avialae			Omnivoropterygidae	Sapeornis_chaoyangensis	10	717.296	818.771	316.893	1135.66	0.876065	0.63161	0.063161	https://www.skeletaldrawing.com/theropods/sapeornis-chaoyangensis/
Ornithischia			Archaeoceratopsidae	Archaeoceratops_oshimai	7	221.045	433.431	244.131	677.562	0.509989	0.326236	0.0466052	https://www.skeletaldrawing.com/ornithischians/archaeoceratops-oshimai/
Ornithischia			Camptosauridae	Camptosaurus_dispar	8	223.722	511.256	169.664	680.92	0.437592	0.328558	0.0410697	https://www.skeletaldrawing.com/ornithischians/camptosaurus-dispar/
Ornithischia			Ceratopsidae	Centrosaurus_apertus	5	220.929	519.356	315.824	835.18	0.42539	0.264529	0.0529057	https://www.skeletaldrawing.com/ornithischians/centrosaurus-apertus/
Ornithischia			Ceratopsidae	Furcatoceratops_elucidans	5	179.374	516.169	318.324	834.492	0.347511	0.21495	0.04299	https://www.skeletaldrawing.com/ornithischians/furcatoceratops-elucidans/
Ornithischia			Ceratopsidae	Pachyrhinosaurus_perotorum	5	199.977	555.523	290.269	845.792	0.35998	0.236438	0.0472876	https://www.skeletaldrawing.com/ornithischians/pachyrhinosaurus-perotorum/
Ornithischia			Hadrosauridae	Brachylophosaurus_canadensis	12	264.387	492.908	227.379	720.286	0.536382	0.367058	0.0305882	https://www.skeletaldrawing.com/ornithischians/brachylophosaurus-canadensis/
Ornithischia			Hadrosauridae	Corythosaurus_casuarius	14	298.808	476.56	222.899	699.459	0.62701	0.427198	0.0305142	https://www.skeletaldrawing.com/ornithischians/corythosaurus-casuarius/
Ornithischia			Hadrosauridae	Edmontosaurus_regalis	11	248.561	472.924	249.289	722.213	0.525584	0.344166	0.0312878	https://www.skeletaldrawing.com/ornithischians/edmontosaurus-regalis/
Ornithischia			Hadrosauridae	Gryposaurus_monumentensis	10	229.981	451.985	267.367	719.352	0.508824	0.319706	0.0319706	https://www.skeletaldrawing.com/ornithischians/gryposaurus-monumentensis/
Ornithischia			Hadrosauridae	Hypacrosaurus_stebingeri	14	284.82	466.446	254.197	720.643	0.610616	0.39523	0.0282307	https://www.skeletaldrawing.com/ornithischians/hypacrosaurus-stebingeri/
Ornithischia			Hadrosauridae	Lambeosaurus_lambei	14	296.238	493.984	204.245	698.229	0.599692	0.424271	0.0303051	https://www.skeletaldrawing.com/ornithischians/lambeosaurus-lambei/
Ornithischia			Hadrosauridae	Maiasaura_peeblesorum	10	214.75	484.443	215.205	699.647	0.443292	0.30694	0.030694	https://www.skeletaldrawing.com/ornithischians/maiasaura-peeblesorum/
Ornithischia			Hadrosauridae	Parasaurolophus_walkeri	13	300.044	484.417	251.161	735.579	0.619392	0.407902	0.0313771	https://www.skeletaldrawing.com/ornithischians/parasaurolophus-walkeri/
Ornithischia			Hadrosauridae	Prosaurolophus_maximus	11	250.857	482.685	306.653	789.338	0.519712	0.317807	0.0288915	https://www.skeletaldrawing.com/ornithischians/prosaurolophus-maximus/
Ornithischia			Heterodontosauridae	Heterodontosaurus_tucki	8	213.062	341.867	161.409	503.277	0.623229	0.423349	0.0529186	https://www.skeletaldrawing.com/ornithischians/heterodontosaurus-tucki/
Ornithischia			Huayangosauridae	Huayangosaurus_taibaii	6	227.745	561.778	187.489	749.266	0.405401	0.303957	0.0506596	https://www.skeletaldrawing.com/ornithischians/huayangosaurus-taibaii/
Ornithischia			Hypsilophodontidae	Hypsilophodon_foxii	8	191.501	353.619	158.398	512.018	0.541546	0.374013	0.0467516	https://www.skeletaldrawing.com/ornithischians/hypsilophodon-foxii/
Ornithischia			Iguanodontidae	Iguanodon_bernissartensis	9	256.695	444.009	168.181	612.19	0.578129	0.419305	0.0465895	https://www.skeletaldrawing.com/ornithischians/iguanodon-bernissartensis/
Ornithischia			Leptoceratopsidae	Leptoceratops_gracilis	5	147.906	534.295	314.531	848.827	0.276824	0.174247	0.0348494	https://www.skeletaldrawing.com/ornithischians/leptoceratops-gracilis/
Ornithischia			Pachycephalosauridae	Stegoceras_validum	7	190.682	368.044	175.231	543.275	0.518095	0.350985	0.0501408	https://www.skeletaldrawing.com/ornithischians/stegoceras-validum/
Ornithischia			Protoceratopsidae	Protoceratops_andrewsi	5	165.892	447.499	289.249	736.748	0.370709	0.225168	0.0450336	https://www.skeletaldrawing.com/ornithischians/protoceratops-andrewsi/
Ornithischia			Psittacosauridae	Psittacosaurus_sinensis	5	179.907	512.399	266.317	778.716	0.351108	0.23103	0.0462061	https://www.skeletaldrawing.com/ornithischians/psittacosaurus-sinensis/
Ornithischia			Stegosauridae	Kentrosaurus_aethiopicus	10	287.63	487.722	190.224	677.945	0.589741	0.424267	0.0424267	https://www.skeletaldrawing.com/ornithischians/kentrosaurus-aethiopicus/
Ornithischia			Stegosauridae	Stegosaurus_stenops	13	405.868	496.185	139.786	635.971	0.817977	0.638187	0.0490913	https://www.skeletaldrawing.com/ornithischians/stegosaurus-stenops/
Ornithischia			Stegosauridae	Tuojiangosaurus_multispinus	10	262.028	524.116	191.212	715.328	0.499944	0.366305	0.0366305	https://www.skeletaldrawing.com/ornithischians/tuojiangosaurus-multispinus/
Ornithischia			Thescelosauridae	Orodromeus_makelai	8	196.588	461.916	162.496	624.413	0.425592	0.314836	0.0393546	https://www.skeletaldrawing.com/ornithischians/orodromeus-makelai/
Ornithischia			Thescelosauridae	Parksosaurus_warreni	8	197.882	407.807	205.73	613.537	0.485234	0.322526	0.0403158	https://www.skeletaldrawing.com/ornithischians/parksosaurus-warreni/
Ornithischia			Thescelosauridae	Thescelosaurus_neglectus	7	210.211	446.976	225.683	672.659	0.470296	0.312507	0.0446439	https://www.skeletaldrawing.com/ornithischians/thescelosaurus-neglectus/
Ornithischia				Auroraceratops_rugosus	7	174.109	424.353	310.865	735.218	0.410292	0.236812	0.0338303	https://www.skeletaldrawing.com/ornithischians/auroraceratops-rugosus/
Ornithischia				Lesothosaurus_diagnosticus	7	226.386	394.2	153.942	548.142	0.574291	0.413006	0.0590008	https://www.skeletaldrawing.com/ornithischians/lesothosaurus-diagnosticus/
Ornithischia				Ouranosaurus_nigeriensis	10	273.827	539.901	227.607	767.509	0.50718	0.356774	0.0356774	https://www.skeletaldrawing.com/ornithischians/ouranosaurus-nigeriensis/
Sauropodomorpha			Brachiosauridae	Giraffatitan_brancai	12	1056.42	487.964	135.989	623.953	2.16496	1.69311	0.141093	https://www.skeletaldrawing.com/sauropods-and-kin/giraffatitan-brancai/
Sauropodomorpha			Camarasauridae	Camarasaurus_lewisi	11	565.292	424.058	139.904	563.962	1.33305	1.00236	0.0911235	https://www.skeletaldrawing.com/sauropods-and-kin/camarasaurus-lewisi/
Sauropodomorpha			Dicraeosauridae	Amargasaurus_cazaui	11	391.753	301.76	145.169	446.929	1.29823	0.876545	0.0796859	https://www.skeletaldrawing.com/sauropods-and-kin/amargasaurus-cazaui/
Sauropodomorpha			Diplodocidae	Apatosaurus_louisae	14	519.779	275.352	127.201	402.552	1.88769	1.29121	0.0922292	https://www.skeletaldrawing.com/sauropods-and-kin/apatosaurus-louisae/
Sauropodomorpha			Diplodocidae	Diplodocus_carnegii	14	582.325	373.661	86.8332	460.494	1.55843	1.26456	0.090326	https://www.skeletaldrawing.com/sauropods-and-kin/diplodocus-carnegii/
Sauropodomorpha			Diplodocidae	Galeamopus_pabsti	14	596.911	266.368	103.078	369.446	2.24093	1.61569	0.115407	https://www.skeletaldrawing.com/sauropods-and-kin/galeamopus-pabsti/
Sauropodomorpha			Mamenchisauridae	Mamenchisaurus_youngi	18	1110.67	311.635	124.31	435.946	3.56401	2.54773	0.141541	https://www.skeletaldrawing.com/sauropods-and-kin/mamenchisaurus-youngi/
Sauropodomorpha			Massospondylidae	Lufengosaurus_huenei	9	446.375	478.189	103.817	582.006	0.93347	0.766959	0.0852177	https://www.skeletaldrawing.com/sauropods-and-kin/lufengosaurus-huenei/
Sauropodomorpha			Plateosauridae	Plateosaurus_trossingensis	9	363.718	478.359	95.1893	573.548	0.760345	0.634154	0.0704616	https://www.skeletaldrawing.com/sauropods-and-kin/plateosaurus-trossingensis/
Sauropodomorpha			Rebbachisauridae	Nigersaurus_taqueti	11	379.708	383.112	116.275	499.387	0.991116	0.760348	0.0691225	https://www.skeletaldrawing.com/sauropods-and-kin/nigersaurus-taqueti/
Sauropodomorpha			Riojasauridae	Riojasaurus_incertus	9	377.746	445.755	150.652	596.407	0.84743	0.63337	0.0703744	https://www.skeletaldrawing.com/sauropods-and-kin/riojasaurus-incertus/
Sauropodomorpha			Saltasauridae	Saltasaurus_loricatus	12	480.556	394.63	178.538	573.169	1.21774	0.83842	0.0698683	https://www.skeletaldrawing.com/sauropods-and-kin/saltasaurus-loricatus/
Sauropodomorpha				Anchisaurus_polyzelus	8	372.88	493.554	85.5102	579.064	0.755501	0.643936	0.080492	https://www.skeletaldrawing.com/sauropods-and-kin/anchisaurus-polyzelus/
Sauropodomorpha				Futalognkosaurus_dukei	13	882.385	344.914	129.449	474.363	2.55828	1.86015	0.143088	https://www.skeletaldrawing.com/sauropods-and-kin/futalognkosaurus-dukei/
Sauropodomorpha				Shunosaurus_lii	10	491.092	476.814	154.564	631.378	1.02994	0.777809	0.0777809	https://www.skeletaldrawing.com/sauropods-and-kin/shunosaurus-lii/
Theropoda			Abelisauridae	Aucasaurus_garridoi	9	248.658	372.055	210.858	582.913	0.668335	0.426578	0.0473975	https://www.skeletaldrawing.com/theropods/aucasaurus-garridoi/
Theropoda			Abelisauridae	Carnotaurus_sastrei	9	270.89	339.673	232.31	571.984	0.797503	0.473598	0.052622	https://www.skeletaldrawing.com/theropods/carnotaurus-sastrei/
Theropoda			Abelisauridae	Majungasaurus_crenatissimus	9	288.128	403.95	188.29	592.24	0.713276	0.486506	0.0540562	https://www.skeletaldrawing.com/theropods/majungasaurus-crenatissimus/
Theropoda			Allosauridae	Allosaurus_fragilis	9	243.588	358.12	227.379	585.499	0.680184	0.416035	0.0462261	https://www.skeletaldrawing.com/theropods/allosaurus-fragilis/
Theropoda			Alvarezsauridae	Mononykus_olecranus	10	284.231	426.995	161.003	587.999	0.665652	0.483387	0.0483387	https://www.skeletaldrawing.com/theropods/mononykus-olecranus/
Theropoda			Caenagnathidae	Anzu_wyliei	10	513.582	441.834	284.016	725.85	1.16239	0.707559	0.0707559	https://www.skeletaldrawing.com/theropods/anzu-wyliei/
Theropoda			Carcharodontosauridae	Acrocanthosaurus_atokensis	9	258.117	394.286	203.553	597.84	0.654643	0.431749	0.0479721	https://www.skeletaldrawing.com/theropods/acrocanthosaurus-atokensis/
Theropoda			Carcharodontosauridae	Giganotosaurus_carolinii	9	222.408	389.396	169.664	559.061	0.571162	0.397825	0.0442028	https://www.skeletaldrawing.com/theropods/giganotosaurus-carolinii/
Theropoda			Caudipteridae	Caudipteryx_zoui	11	469.913	493.898	330.775	824.673	0.951437	0.569817	0.0518016	https://www.skeletaldrawing.com/theropods/caudipteryx-zoui/
Theropoda			Ceratosauridae	Ceratosaurus_nasicornis	9	235.602	504.036	237.023	741.06	0.467431	0.317926	0.0353251	https://www.skeletaldrawing.com/theropods/ceratosaurus-nasicornis/
Theropoda			Coelophysidae	Coelophysis_bauri	9	390.68	328.295	136.298	464.592	1.19003	0.84091	0.0934345	https://www.skeletaldrawing.com/theropods/coelophysis-bauri/
Theropoda			Compsognathidae	Compsognathus_longipes	10	261.242	334.558	133.735	468.293	0.780858	0.557861	0.0557861	https://www.skeletaldrawing.com/theropods/compsognathus-longipes/
Theropoda			Compsognathidae	Huaxiagnathus_orientalis	10	236.56	330.793	170.179	500.972	0.71513	0.472202	0.0472202	https://www.skeletaldrawing.com/theropods/huaxiagnathus-orientalis/
Theropoda			Compsognathidae	Sinosauropteryx_prima	10	252.32	377.302	118.089	495.391	0.668748	0.509335	0.0509335	https://www.skeletaldrawing.com/theropods/sinosauropteryx-prima/
Theropoda			Deinocheiridae	Deinocheirus_mirificus	10	437.604	581.005	260.722	841.727	0.753185	0.519889	0.0519889	https://www.skeletaldrawing.com/theropods/deinocheirus-mirificus/
Theropoda			Dilophosauridae	Dilophosaurus_wetherilli	9	275.504	408.31	128.269	536.579	0.674742	0.513445	0.0570495	https://www.skeletaldrawing.com/theropods/dilophosaurus-wetherilli/
Theropoda			Dromaeosauridae	Bambiraptor_feinbergi	8	251.827	282.254	177.418	459.671	0.8922	0.547841	0.0684801	https://www.skeletaldrawing.com/theropods/bambiraptor-feinbergi/
Theropoda			Dromaeosauridae	Deinonychus_antirrhopus	9	260.591	286.597	144.903	431.5	0.909259	0.603918	0.067102	https://www.skeletaldrawing.com/theropods/deinonychus-antirrhopus/
Theropoda			Dromaeosauridae	Microraptor_gui	9	261.51	318.978	141.549	460.527	0.819836	0.567849	0.0630943	https://www.skeletaldrawing.com/theropods/microraptor-gui/
Theropoda			Dromaeosauridae	Sinornithosaurus_millenii	9	279.905	329.13	127.487	456.617	0.850439	0.612997	0.0681108	https://www.skeletaldrawing.com/theropods/sinornithosaurus-millenii/
Theropoda			Dromaeosauridae	Velociraptor_mongoliensis	9	327.873	306.75	191.857	498.606	1.06886	0.657579	0.0730643	https://www.skeletaldrawing.com/theropods/velociraptor-mongoliensis/
Theropoda			Megalosauridae	Eustreptospondylus_oxoniensis	9	220.972	384.84	131.856	516.696	0.574192	0.427664	0.0475182	https://www.skeletaldrawing.com/theropods/eustreptospondylus-oxoniensis/
Theropoda			Megalosauridae	Torvosaurus_tanneri	8	202.626	376.359	212.941	589.3	0.538385	0.343842	0.0429802	https://www.skeletaldrawing.com/theropods/torvosaurus-tanneri/
Theropoda			Neovenatoridae	Neovenator_salerii	9	213.947	358.063	149.091	507.153	0.597513	0.421859	0.0468732	https://www.skeletaldrawing.com/theropods/neovenator-salerii/
Theropoda			Ornithomimidae	Gallimimus_bullatus	10	510.035	421.346	203.983	625.328	1.21049	0.815628	0.0815628	https://www.skeletaldrawing.com/theropods/gallimimus-bullatus/
Theropoda			Ornithomimidae	Ornithomimus_edmontonicus	10	426.231	406.546	188.597	595.143	1.04842	0.716182	0.0716182	https://www.skeletaldrawing.com/theropods/ornithomimus-edmontonicus/
Theropoda			Ornithomimidae	Struthiomimus_altus	10	481.526	396.4	191.755	588.155	1.21475	0.818706	0.0818706	https://www.skeletaldrawing.com/theropods/struthiomimus-altus/
Theropoda			Oviraptoridae	Corythoraptor_jacobsi	10	608.905	450.135	271.061	721.196	1.35272	0.844299	0.0844299	https://www.skeletaldrawing.com/theropods/corythoraptor-jacobsi/
Theropoda			Oviraptoridae	Heyuannia_huangi	12	551.138	404.659	370.062	774.721	1.36198	0.711402	0.0592835	https://www.skeletaldrawing.com/theropods/heyuannia-huangi/
Theropoda			Oviraptoridae	Khaan_mckennai	12	567.556	456.438	353.543	809.981	1.24345	0.700702	0.0583918	https://www.skeletaldrawing.com/theropods/khaan-mckennai/
Theropoda			Proceratosauridae	Guanlong_wucaii	9	278.836	311.415	162.521	473.936	0.895382	0.58834	0.0653712	https://www.skeletaldrawing.com/theropods/guanlong-wucaii/
Theropoda			Spinosauridae	Suchomimus_tenerensis	9	266.044	401.497	187.808	589.305	0.66263	0.451453	0.0501615	https://www.skeletaldrawing.com/theropods/suchomimus-tenerensis/
Theropoda			Therizinosauridae	Falcarius_utahensis	9	529.407	424.167	125.228	549.394	1.24811	0.963618	0.107069	https://www.skeletaldrawing.com/theropods/falcarius-utahensis/
Theropoda			Troodontidae	Jinfengopteryx_elegans	9	322.264	410.689	152.329	563.017	0.784692	0.572388	0.0635986	https://www.skeletaldrawing.com/theropods/jinfengopteryx-elegans/
Theropoda			Troodontidae	Sinovenator_changii	8	284.845	369.156	119.854	489.01	0.771612	0.582493	0.0728117	https://www.skeletaldrawing.com/theropods/sinovenator-changii/
Theropoda			Tyrannosauridae	Daspletosaurus_torosus	9	220.986	336.94	248.115	585.054	0.655862	0.377718	0.0419687	https://www.skeletaldrawing.com/theropods/daspletosaurus-torosus/
Theropoda			Tyrannosauridae	Tarbosaurus_bataar	9	185.943	349.567	235.359	584.926	0.531924	0.317891	0.0353213	https://www.skeletaldrawing.com/theropods/tarbosaurus-bataar/
Theropoda			Tyrannosauridae	Teratophoneus_curriei	9	241.031	357.601	247.73	605.331	0.674021	0.39818	0.0442423	https://www.skeletaldrawing.com/theropods/teratophoneus-curriei/
Theropoda			Tyrannosauridae	Tyrannosaurus_rex	9	188.135	368.659	231.05	599.708	0.510322	0.31371	0.0348567	https://www.skeletaldrawing.com/theropods/tyrannosaurus-rex/sue/
Theropoda			Unenlagiidae	Buitreraptor_gonzalezorum	9	314.695	360.654	112.787	473.441	0.872566	0.664696	0.0738551	https://www.skeletaldrawing.com/theropods/buitreraptor-gonzalezorum/
Theropoda				Monolophosaurus_jiangi	9	254.97	378.062	137.819	515.88	0.674414	0.494242	0.0549158	https://www.skeletaldrawing.com/theropods/monolophosaurus-jiangi/
Theropoda				Nanotyrannus_lancensis	9	209.087	366.216	170.188	536.404	0.57094	0.389794	0.0433105	https://www.skeletaldrawing.com/theropods/nanotyrannus-lancensis/	Bloody Mary
Theropoda				Tanycolagreus_topwilsoni	9	212.827	355.337	150.562	505.899	0.598944	0.42069	0.0467434	https://www.skeletaldrawing.com/theropods/tanycolagreus-topwilsoni/

### Sheet: other_sauropsids
Group_Label	Clade_1	Clade_2	Family	Species	count_C	length_C	length_T	length_S	length_T+S	length_ratio_C/T	length_ratio_C/(T+S)	length_mean	source	note
Pseudosuchia			Alligatoridae	Alligator_mississippiensis	8	289.937	588.727	80.2247	668.952	0.492481	0.433419	0.0541774	https://sketchfab.com/3d-models/american-alligator-9e562f7083d247ed914aa27fe7c7bad0
Pseudosuchia			Uruguaysuchidae	Araripesuchus_wegeneri	8	209.754	599.753	78.6384	678.391	0.349734	0.309193	0.0386492	https://www.skeletaldrawing.com/non-dinosaurs/araripesuchus-wegeneri/
Lepidosauria			Chamaeleonidae	Archaius_tigris	2	114.057	1169.2	94.8473	1264.04	0.0975517	0.0902319	0.0451159	https://sketchfab.com/3d-models/archaius-tigris-cas165616-cc6fee1c375d4f68af6ea4b42de7e8e7
Dinosauromorpha			Silesauridae	Asilisaurus_kongwe	8	271.204	401.28	130.061	531.341	0.675848	0.510414	0.0638017	https://www.skeletaldrawing.com/non-dinosaurs/asilisaurus-kongwe/
Pseudosuchia			Rauisuchidae	Batrachotomus_kupferzellensis	7	191.002	442.414	144.014	586.428	0.431726	0.325704	0.0465291	https://www.skeletaldrawing.com/non-dinosaurs/batrachotomus-kupferzellensis/
Tanysauria			Trachelosauridae	Dinocephalosaurus_orientalis	31	647.255	290.911	16.0312	306.943	2.22492	2.10872	0.0680231	https://www.cambridge.org/core/journals/earth-and-environmental-science-transactions-of-royal-society-of-edinburgh/article/dinocephalosaurus-orientalis-li-2003-a-remarkable-marine-archosauromorph-from-the-middle-triassic-of-southwestern-china/C7D48539139475EFCAAC35342089ACB8
Dinosauromorpha				Eoraptor_lunensis	9	239.708	370.416	113.111	483.527	0.64713	0.495748	0.0550831	https://www.skeletaldrawing.com/sauropods-and-kin/eoraptor-lunensis/
Dinosauromorpha			Herrerasauridae	Herrerasaurus_ischigualastensis	9	260.875	385.502	122.919	508.421	0.676715	0.513109	0.0570121	https://www.skeletaldrawing.com/theropods/herrerasaurus-ischigualastensis/
Pseudosuchia				Leidyosuchus_canadensis	7	192.732	562.098	68.469	630.567	0.342879	0.305648	0.043664	https://www.skeletaldrawing.com/non-dinosaurs/leidyosuchus-canadensis/
Lepidosauria			Gekkonidae	Lygodactylus_heeneni	7	209.878	731.446	64.1327	795.578	0.286936	0.263806	0.0376866	https://sketchfab.com/3d-models/r8477-lygodactylus-heeneni-skeleton-ht-76086cf81f0e4c31ac41194216e33d8a
Pseudosuchia			Machimosauridae	Macrospondylus_bollensis	7	171.853	466.167	61.131	527.298	0.368651	0.325912	0.0465589	https://www.skeletaldrawing.com/non-dinosaurs/macrospondylus-bollensis/
Pseudosuchia			Mahajangasuchidae	Mahajangasuchus_insignis	7	140.977	476.486	104.394	580.879	0.295869	0.242697	0.0346709	https://www.skeletaldrawing.com/non-dinosaurs/mahajangasuchus-insignis/
Dinosauromorpha				Marasuchus_lilloensis	8	213.122	390.902	75.0067	465.908	0.545206	0.457433	0.0571791	https://www.skeletaldrawing.com/non-dinosaurs/marasuchus-lilloensis/
Pseudosuchia			Rauisuchidae	Postosuchus_kirkpatricki	8	181.581	431.189	121.062	552.251	0.421117	0.328802	0.0411002	https://www.skeletaldrawing.com/non-dinosaurs/postosuchus-kirkpatricki/
Pterosauria			Pteranodontidae	Pteranodon_longiceps	7	357.325	183.859	148.852	332.711	1.94347	1.07398	0.153425	https://www.skeletaldrawing.com/non-dinosaurs/pteranodon-longiceps/
Pterosauria			Rhamphorhynchidae	Rhamphorhynchus_muensteri	7	248.029	300.276	164.438	464.714	0.826004	0.533724	0.0762462	https://www.skeletaldrawing.com/non-dinosaurs/silesaurus-opolensis/
Dinosauromorpha			Silesauridae	Silesaurus_opolensis	9	329.204	463.527	150.12	613.647	0.710214	0.53647	0.0596078	https://www.skeletaldrawing.com/non-dinosaurs/rhamphorhynchus-muensteri/
Lepidosauria			Sphenodontidae	Sphenodon_punctatus	8	275.937	910.775	98.2344	1009.01	0.302969	0.273473	0.0341841	https://sketchfab.com/3d-models/sphenodon-punctatus-uf14110-d4c51970dac94f39bceb47916b73c717
Tanysauria			Trachelosauridae	Tanystropheus_hydroides	12	4506.77	1661.23	260.864	1922.1	2.71291	2.34472	0.195393	https://commons.wikimedia.org/wiki/File:Tanystropheus_hydroides_skeletal.png
Dinosauromorpha				Tawa_hallae	10	347.439	330.45	108.19	438.64	1.05141	0.792082	0.0792082	https://www.skeletaldrawing.com/theropods/tawa-hallae/

### Sheet: synapsids
Group_Label	Clade_1	Clade_2	Family	Species	count_C	length_C	length_T	length_S	length_T+S	length_ratio_C/T	length_ratio_C/(T+S)	length_mean	source	note
Mammalia			Adalatheriidae	Adalatherium_hui	7	218.809	1145.09	227.297	1372.39	0.191084	0.159436	0.0227766	https://www.skeletaldrawing.com/synapsids/adalatherium-hui/
Mammalia	Eutheria	Artiodactyla	Bovidae	Bison_bison	7	430.754	931.887	209.344	1141.23	0.462238	0.377447	0.0539209	https://www.skeletaldrawing.com/synapsids/bison-bison/
Mammalia	Eutheria	Artiodactyla	Camelidae	Camelops_hesternus	7	726.664	866.603	165.979	1032.58	0.83852	0.703735	0.100534	https://www.skeletaldrawing.com/synapsids/camelops-hesternus/
Mammalia	Metatheria		Stagodontidae	Didelphodon_vorax	7	209.607	684.871	159.531	844.402	0.306052	0.248231	0.0354615	https://www.skeletaldrawing.com/synapsids/didelphodon-vorax/
Synapsida			Sphenacodontidae	Dimetrodon_grandis	4	143.077	769.176	218.289	987.465	0.186013	0.144893	0.0362232	https://www.skeletaldrawing.com/synapsids/dimetrodon-grandis/
Synapsida			Edaphosauridae	Edaphosaurus_pogonias	4	114.842	798.139	135.37	933.509	0.143887	0.123022	0.0307554	https://www.skeletaldrawing.com/synapsids/edaphosaurus-pogonias/
Mammalia	Eutheria	Perissodactyla	Equidae	Eohippus_angustidens	7	318.375	1012.74	217.624	1230.37	0.314369	0.258764	0.0369663	https://www.skeletaldrawing.com/synapsids/eohippus-angustidens/
Mammalia	Eutheria	Perissodactyla	Equidae	Equus_simplicidens	7	525.543	887.355	198.04	1085.4	0.592257	0.484195	0.0691706	https://virtual.imnh.iri.isu.edu/Paleo/View/Hagerman_Horse/86
Mammalia				Fruitafossor_windscheffeli	7	206.886	695.917	257.707	953.625	0.297285	0.216947	0.0309924	https://www.skeletaldrawing.com/synapsids/fruitafossor-windscheffeli/
Mammalia	Eutheria	Artiodactyla	Giraffidae	Giraffa_sp	7	315.38	238.705	50.9215	289.627	1.32121	1.08892	0.15556	https://commons.wikimedia.org/wiki/File:Giraffe_skeleton.jpg
Synapsida			Gorgonopsidae	Inostrancevia_alexandri	5	218.402	994.339	181.121	1175.46	0.219645	0.185801	0.0371602	https://www.skeletaldrawing.com/synapsids/inostrancevia-alexandri/
Mammalia	Eutheria	Proboscidea	Elephantidae	Mammuthus_primigenius	7	192.776	710.811	137.295	848.106	0.271206	0.227302	0.0324717	https://www.skeletaldrawing.com/synapsids/mammuthus-primigenius/
Mammalia	Monotremata		Ornithorhynchidae	Ornithorhynchus_anatinus	7	165.06	710.602	105.575	816.177	0.232282	0.202236	0.0288908	https://www.skeletaldrawing.com/synapsids/ornithorhynchus-anatinus/
Mammalia	Eutheria	Artiodactyla	Bovidae	Ovis_canadensis	7	386.065	798.558	96.6902	895.248	0.483453	0.431238	0.0616054	https://virtual.imnh.iri.isu.edu/Osteo/View/Bighorn_Sheep/911
Mammalia	Eutheria	Carnivora	Felidae	Panthera_pardus	7	325.016	1094.69	109.895	1204.59	0.296902	0.269815	0.038545	https://virtual.imnh.iri.isu.edu/Osteo/View/Leopard/204
Mammalia	Eutheria	Primates	Cercopithecidae	Papio_hamadryas	7	191.272	652.383	67.9411	720.324	0.29319	0.265536	0.0379338	https://virtual.imnh.iri.isu.edu/Osteo/View/Hamadryas_Baboon/120
Mammalia	Eutheria	Macroscelidea	Macroscelididae	Rhynchocyon_petersi	7	187.476	693.122	185.238	878.36	0.270481	0.213439	0.0304913	https://www.skeletaldrawing.com/synapsids/rhynchocyon-petersi/
Mammalia	Metatheria	Dasyuromorphia	Dasyuridae	Sarcophilus_harrisii	7	207.103	789.661	122.147	911.808	0.262268	0.227134	0.0324477	https://sketchfab.com/3d-models/tasmanian-devil-sarcophilus-harrisii-13f6825731014432b7fd381b273c8ed3
Mammalia	Eutheria	Carnivora	Felidae	Smilodon_fatalis	7	370.867	926.462	130.981	1057.44	0.400305	0.350721	0.050103	https://www.skeletaldrawing.com/synapsids/smilodon-fatalis/
Synapsida			Sphenacodontidae	Sphenacodon_ferox	4	151.739	639.876	133.72	773.596	0.237139	0.196148	0.049037	https://www.skeletaldrawing.com/synapsids/sphenacodon-ferox/
Mammalia	Eutheria	Pilosa	Myrmecophagidae	Tamandua_tetradactyla	7	311.848	908.603	256.743	1165.35	0.343216	0.267601	0.0382287	https://virtual.imnh.iri.isu.edu/Osteo/View/Collared_Anteater/924
Mammalia	Eutheria	Dinocerata	Uintatheriidae	Uintatherium_anceps	7	337.878	945.913	136.312	1082.23	0.357198	0.312207	0.0446009	https://www.skeletaldrawing.com/synapsids/uintatherium-anceps/
Mammalia	Eutheria	Carnivora	Ursidae	Ursus_arctos	7	214.213	679.812	103.247	783.06	0.315106	0.273559	0.0390799	https://virtual.imnh.iri.isu.edu/Osteo/View/Grizzly_Bear/108
