## Supplementary material for "Selection for Extreme Neck Elongation in Crown Birds": Data S2

### Sheet: age_Theropoda
Taxon	Age_max	Age_min	Reference 1	Reference 2
Acrocanthosaurus_atokensis	124.1	100.5	https://journals.plos.org/plosone/article?id=10.1371/journal.pone.0017932	https://www.sciencedirect.com/science/article/pii/S0031018212001435
Allosaurus_fragilis	154.8	143.1	https://peerj.com/articles/7803/
Anchiornis_huxleyi	161	160.5	https://www.sciencedirect.com/science/article/abs/pii/S0031018212000314
Anzu_wyliei	67	66	https://journals.plos.org/plosone/article?id=10.1371/journal.pone.0092022
Archaeopteryx_lithographica	150	150	https://peerj.com/articles/4191/
Aucasaurus_garridoi	83.6	72.2	https://peerj.com/articles/16236/
Aurornis_xui	161	160	doi.org/10.1038/nature12168
Aves	107.555	107.555	Estimated age of last common ancestors of crown birds
Bambiraptor_feinbergi	75	75	https://ualberta.scholaris.ca/items/50fe7ae2-e097-4bcc-aa70-f2e606d7537c
Buitreraptor_gonzalezorum	111.4	106.8	https://www.nature.com/articles/nature03996	https://www.sciencedirect.com/science/article/pii/S1342937X26002005?via%3Dihub
Carnotaurus_sastrei	69	66	https://www.biodiversitylibrary.org/part/226819	https://www.sciencedirect.com/science/article/pii/S0195667121001361
Cathayornis_yandica	124	121	https://www.sciencedirect.com/science/article/pii/S0012821X25004868
Caudipteryx_zoui	125.8	124.1	https://www.nature.com/articles/31635
Ceratosaurus_nasicornis	154.8	143.1	https://books.google.co.jp/books?hl=en&lr=&id=7WoJl_VDO6EC&oi=fnd&pg=PA1&dq=Ceratosaurus+(Dinosauria,+Theropoda):+a+revised+osteology&ots=wuCdI3XT2p&sig=Ymye74Cunv7UCEvG4nzTc1AqK9A&redir_esc=y#v=onepage&q=Ceratosaurus%20(Dinosauria%2C%20Theropoda)%3A%20a%20revised%20osteology&f=false
Coelophysis_bauri	205.7	201.4	https://www.app.pan.pl/article/item/app010852023.html
Confuciusornis_sanctus	125.8	121	https://bioone.org/journals/bulletin-of-the-american-museum-of-natural-history/volume-440/issue-1/0003-0090.440.1.1/Pennaraptoran-Theropod-Dinosaurs-Past-Progress-and-New-Frontiers/10.1206/0003-0090.440.1.1.full
Corythoraptor_jacobsi	83.6	66	https://www.nature.com/articles/s41598-017-05016-6
Daspletosaurus_torosus	77	75	https://peerj.com/articles/14461/
Deinocheirus_mirificus	72.2	66	https://www.nature.com/articles/nature13874
Deinonychus_antirrhopus	121.4	100.5	https://elischolar.library.yale.edu/peabody_museum_natural_history_bulletin/30/
Dilophosaurus_wetherilli	186.4	181	https://www.cambridge.org/core/journals/journal-of-paleontology/article/comprehensive-anatomical-and-phylogenetic-evaluation-of-dilophosaurus-wetherilli-dinosauria-theropoda-with-descriptions-of-new-specimens-from-the-kayenta-formation-of-northern-arizona/39C2921EDC6E951AC9F94A22158CA4E5
Eustreptospondylus_oxoniensis	165.3	161.5	https://www.tandfonline.com/doi/abs/10.1080/25761900.2022.12131807
Falcarius_utahensis	143.1	132.6	https://anatomypubs.onlinelibrary.wiley.com/doi/10.1002/ar.70080
Gallimimus_bullatus	72.2	66	https://www.sciencedirect.com/science/article/abs/pii/S0031018217305771
Giganotosaurus_carolinii	111.4	106.8	https://www.nature.com/articles/377224a0
Guanlong_wucaii	160.4	159.7	https://www.nature.com/articles/nature04511
Hesperornis_regalis	89.8	72.2	https://www.mdpi.com/1424-2818/14/4/267
Heyuannia_huangi	72.2	66	https://www.nature.com/articles/s41598-017-05016-6	https://www.tandfonline.com/doi/abs/10.1671/0272-4634%282002%29022%5B0871%3AANOTOF%5D2.0.CO%3B2
Jeholornis_prima	125.8	121	https://www.sciencedirect.com/science/article/pii/S0012821X25004868	https://bioone.org/journals/bulletin-of-the-american-museum-of-natural-history/volume-440/issue-1/0003-0090.440.1.1/Pennaraptoran-Theropod-Dinosaurs-Past-Progress-and-New-Frontiers/10.1206/0003-0090.440.1.1.full
Jinfengopteryx_elegans	122	122	https://caod.oriprobe.com/articles/8775970/First_avialian_bird_from_China_Jinfengopteryx_elegans_gen__et_sp__nov_.htm	https://link.springer.com/article/10.1007/s11434-008-0209-5
Khaan_mckennai	83.6	72.2	https://bioone.org/journals/bulletin-of-the-american-museum-of-natural-history/volume-2012/issue-372/803.1/Osteology-of-Khaan-mckennai-Oviraptorosauria-Theropoda/10.1206/803.1.full
Majungasaurus_crenatissimus	72.2	66	https://www.tandfonline.com/doi/abs/10.1671/0272-4634(2007)27[1:OOTHOD]2.0.CO;2?casa_token=yEluZgHMiN8AAAAA:DnzN1v88aakhZlhk_e2PyQjO7MWfeZiuxQbiUbsmrs-36oYKebVSxj9Wdg2qH7o_T98mUSzkfxdpXw
Microraptor_gui	124	121	https://www.nature.com/articles/nature01342
Mirarce_eatoni	75	75	https://peerj.com/articles/5910/
Mononykus_olecranus	72.2	66	https://www.sciencedirect.com/science/article/abs/pii/S0031018217305771
Nanotyrannus_lancensis	67	66	https://www.nature.com/articles/s41586-025-09801-6
Ornithomimus_edmontonicus	70	68	https://journals.plos.org/plosone/article?id=10.1371/journal.pone.0058853
Sapeornis_chaoyangensis	125.8	121	https://bioone.org/journals/bulletin-of-the-american-museum-of-natural-history/volume-440/issue-1/0003-0090.440.1.1/Pennaraptoran-Theropod-Dinosaurs-Past-Progress-and-New-Frontiers/10.1206/0003-0090.440.1.1.full
Sinornithosaurus_millenii	125.8	124.1	https://www.nature.com/articles/45769
Sinovenator_changii	125.8	124.1	https://www.nature.com/articles/415780a
Struthiomimus_altus	76	68	https://journals.plos.org/plosone/article?id=10.1371/journal.pone.0058853
Tarbosaurus_bataar	72.2	66	https://www.app.pan.pl/article/item/app48-161.html
Teratophoneus_curriei	76.5	75.5	https://journals.plos.org/plosone/article?id=10.1371/journal.pone.0079420
Torvosaurus_tanneri	154.8	143.1	https://www.researchgate.net/publication/33951677_Theropods_of_Dry_Mesa_Quarry_Morrison_Formation_Late_Jurassic_Colorado_with_emphasis_on_the_osteology_of_Torvosaurus_tanneri
Tyrannosaurus_rex	68	66	https://www.si.edu/newsdesk/factsheets/tyrannosaurus-rex	https://www.nature.com/articles/s41586-025-09801-6
Velociraptor_mongoliensis	83.6	72.2	https://onlinelibrary.wiley.com/doi/10.1111/joa.13253
Xiaotingia_zhengi	161	160	https://www.nature.com/articles/nature10288
