## Supplementary material for "Selection for Extreme Neck Elongation in Crown Birds": Data S4

### Sheet: Fig1
Taxon	Author	Liscence	URL	Note
Cygnus olor	Andy Wilson	https://creativecommons.org/publicdomain/zero/1.0/	https://www.phylopic.org/images/95f4447f-2ef4-4061-ad9f-3de17e71afeb/cygnus-olor
Larus argentatus	Andy Wilson	https://creativecommons.org/publicdomain/zero/1.0/	https://www.phylopic.org/images/1e45eae7-b1eb-4a08-9e1f-4f34f2fb7710/larus-argentatus
Giraffa	Cathy	https://creativecommons.org/licenses/by-nc-sa/3.0/	https://www.phylopic.org/images/75d59e42-a606-4f26-b648-46d1098d99fa/giraffa
Dimetrodon grandis	Dmitry Bogdanov	https://creativecommons.org/licenses/by-sa/3.0/	https://www.phylopic.org/images/f40962e6-6ad5-4360-8f8c-e56b6c135689/dimetrodon-grandis
Alligator mississippiensis	Ferran Sayol	https://creativecommons.org/publicdomain/zero/1.0/	https://www.phylopic.org/images/eefc0a4d-24b5-4c91-b687-8bd28c414295/alligator-mississippiensis
Athene noctua	Ferran Sayol	https://creativecommons.org/publicdomain/zero/1.0/	https://www.phylopic.org/images/4e35207e-a75a-4518-8eca-1d574eebfbb4/athene-noctua
Casuarius casuarius	Ferran Sayol	https://creativecommons.org/publicdomain/zero/1.0/	https://www.phylopic.org/images/d57affe7-ccc4-4b33-a5f5-aa3852253d63/casuarius-casuarius
Pelecanus	Ferran Sayol	https://creativecommons.org/publicdomain/zero/1.0/	https://www.phylopic.org/images/2a168f51-4016-4a32-ba72-64a53bee31ca/pelecanus	Used to represent Pelecanus occidentalis in the figure
Pteranodon longiceps	Matt Dempsey	https://creativecommons.org/licenses/by/4.0/	https://www.phylopic.org/images/5660912b-e734-45ba-be0d-4b196026bd87/pteranodon-longiceps
Tyrannosaurus rex	Matt Dempsey	https://creativecommons.org/licenses/by/4.0/	https://www.phylopic.org/images/5f7b3420-1156-400e-a91e-c8ae997f9bff/tyrannosaurus-rex
Corythosaurus casuarius	Olof Moleman	https://creativecommons.org/licenses/by/4.0/	https://www.phylopic.org/images/86882478-2779-42f4-99a8-75ea58ef1198/corythosaurus-casuarius
Ardea cinerea	Rebecca Groom	https://creativecommons.org/licenses/by/3.0/	https://www.phylopic.org/images/9b0855e1-4ca1-44e4-939a-d8d20c80cbce/ardea-cinerea	Used to represent A. purpurea in the figure
Adalatherium hui	Scott Hartman	https://creativecommons.org/licenses/by-nc-sa/3.0/	https://www.phylopic.org/images/e4f62d56-8861-4b33-9edc-eef5f06ac746/adalatherium-hui
Camarasaurus lentus	Scott Hartman	https://creativecommons.org/licenses/by-nc-sa/3.0/	https://www.phylopic.org/images/bae62f3c-acac-410d-b5c6-b6d1d3e2ef59/camarasaurus-lentus
Giraffatitan brancai	Scott Hartman	https://creativecommons.org/licenses/by-nc-sa/3.0/	https://www.phylopic.org/images/e7911c1d-2e7a-4953-8253-f189d4a3231d/giraffatitan-brancai
Hesperornis regalis	Scott Hartman	https://creativecommons.org/licenses/by-nc-sa/3.0/	https://www.phylopic.org/images/de96e43d-eb1c-4703-8058-4aab05d4abf3/hesperornis-regalis
Mamenchisaurus youngi	Scott Hartman	https://creativecommons.org/licenses/by-nc-sa/3.0/	https://www.phylopic.org/images/50414999-21ad-45fe-bda1-e180bdce5c26/mamenchisaurus-youngi
Anchisaurus polyzelus	Tasman Dixon	https://creativecommons.org/publicdomain/zero/1.0/	https://www.phylopic.org/images/d4b26894-62f8-4221-8dd7-a65c7337a4b3/anchisaurus-polyzelus
Trichechus	Flurin Leugger	https://creativecommons.org/licenses/by/4.0/	https://www.phylopic.org/images/3f69e1ee-08bc-40d1-b4fd-75246024e2c6/trichechus

### Sheet: Fig2
Taxon	Author	Liscence	URL	Note
Allosaurus	Scott Hartman	https://creativecommons.org/licenses/by-nc-sa/3.0/	https://www.phylopic.org/images/70e7cb2e-221f-4cde-9351-2e6a76d7a9bd/allosaurus	Representing Allosauroidae
Archaeopteryx lithographica	Scott Hartman	https://creativecommons.org/publicdomain/zero/1.0/	https://www.phylopic.org/images/5b18bbbd-516e-40ba-8f2a-3e77aad72230/archaeopteryx-lithographica
Buitreraptor gonzalezorum	Ivan Iofrida	https://creativecommons.org/licenses/by/4.0/	https://www.phylopic.org/images/81dc7105-d1e6-42bc-98bb-119d9405148d/buitreraptor-gonzalezorum
Cardinalis cardinalis	Scott Hartman	https://creativecommons.org/licenses/by/3.0/	https://www.phylopic.org/images/1b42d9de-ad53-400d-8230-fb76602b742b/cardinalis-cardinalis	Representing Neoaves
Carnotaurus sastrei	Scott Hartman	https://creativecommons.org/licenses/by-nc-sa/3.0/	https://www.phylopic.org/images/9cd6e394-ea75-4d75-bfb6-8ba4bc855aa3/carnotaurus-sastrei	Representing Ceratosauria
Casuarius casuarius	Ferran Sayol	https://creativecommons.org/publicdomain/zero/1.0/	https://www.phylopic.org/images/d57affe7-ccc4-4b33-a5f5-aa3852253d63/casuarius-casuarius	Reprsenting Paleognathae
Coelophysis	Scott Hartman	https://creativecommons.org/licenses/by/3.0/	https://www.phylopic.org/images/9ffcedbd-9948-468c-b80e-9a9414407af9/coelophysis
Confuciusornis sanctus	Scott Hartman	https://creativecommons.org/licenses/by/3.0/	https://www.phylopic.org/images/47c355d3-e797-4e60-8683-639d2e8ea1a4/confuciusornis-sanctus
Corythoraptor jacobsi	Cy Marchant	https://creativecommons.org/licenses/by/4.0/	https://www.phylopic.org/images/c46a2dbf-7952-4418-ba19-8222ae7d0713/corythoraptor-jacobsi	Representing Oviraptorosauria
Cygnus olor	Andy Wilson	https://creativecommons.org/publicdomain/zero/1.0/	https://www.phylopic.org/images/95f4447f-2ef4-4061-ad9f-3de17e71afeb/cygnus-olor	Representing Galloanserae
Deinonychus antirrhopus	Scott Hartman	https://creativecommons.org/licenses/by-nc-sa/3.0/	https://www.phylopic.org/images/ec8256ae-2ed7-4bbc-9744-b66a0891821a/deinonychus-antirrhopus	Representing eudromaeosauria
Dilophosaurus wetherilli	Julio Garza	https://creativecommons.org/licenses/by/3.0/	https://www.phylopic.org/images/cd699dcd-5431-4db4-99cb-06e1d21bbfc6/dilophosaurus-wetherilli
Falcarius utahensis	Scott Hartman	https://creativecommons.org/licenses/by-nc-sa/3.0/	https://www.phylopic.org/images/e648ef93-d32b-44a6-8e16-acd58ba1bf6e/falcarius-utahensis
Hesperornis regalis	Scott Hartman	https://creativecommons.org/licenses/by-nc-sa/3.0/	https://www.phylopic.org/images/de96e43d-eb1c-4703-8058-4aab05d4abf3/hesperornis-regalis
Navaornis	VOLTAIRE D PAES NETO	https://creativecommons.org/publicdomain/zero/1.0/	https://www.phylopic.org/images/46e5e976-c515-4c90-974e-2b9f9499e8fc/navaornis	Representing Enantiornithes
Ornithomimus	Christiana Garros	https://creativecommons.org/licenses/by/4.0/	https://www.phylopic.org/images/b778f21e-0415-4990-b7be-27dc3ce21405/ornithomimus	Representing Ornithomimosauria
Sapeornis chaoyangensis	Matt Martyniuk	https://creativecommons.org/licenses/by-nc-sa/3.0/	https://www.phylopic.org/images/470c08ae-7a6b-4666-a7c1-95fb7c4de428/sapeornis-chaoyangensis
Shenzhouraptor sinensis	Scott Hartman	https://creativecommons.org/licenses/by-nc-sa/3.0/	https://www.phylopic.org/images/a6107d5f-1e70-437b-bf6f-5b4e8caaa55b/shenzhouraptor-sinensis	Treated as synonym of Jeholornis prima
Shuvuuia deserti	FunkMonk	https://creativecommons.org/publicdomain/zero/1.0/	https://www.phylopic.org/images/e175b06d-60c1-4d0b-8596-fd2543738d19/shuvuuia-deserti	Placeholder for Mononykus
Sinornithosaurus millenii	Scott Hartman (modified by T. Michael Keesey)	https://creativecommons.org/licenses/by-sa/3.0/	https://www.phylopic.org/images/4e1bed5f-86f2-49c6-a9f6-a7814d65ef69/sinornithosaurus-millenii	Representing Microraptoria
Sinovenator changii	Tasman Dixon	https://creativecommons.org/publicdomain/zero/1.0/	https://www.phylopic.org/images/5ac4b7b8-9b4a-4e6f-8df6-124016cac676/sinovenator-changii	Representing Troodontidae
Torvosaurus tanneri	Jagged Fang Designs	https://creativecommons.org/publicdomain/zero/1.0/	https://www.phylopic.org/images/2071ba5b-ef23-40bd-8410-4c64a01a4399/torvosaurus-tanneri	Representing Megalosauria
Tyrannosaurus rex	Matt Dempsey	https://creativecommons.org/licenses/by/4.0/	https://www.phylopic.org/images/5f7b3420-1156-400e-a91e-c8ae997f9bff/tyrannosaurus-rex	Representing Tyrannosauroidae
Xiaotingia zhengi	Matt Martyniuk	https://creativecommons.org/licenses/by/3.0/	https://www.phylopic.org/images/38b3ad22-f475-4fb8-9a5c-7aeb520d3e28/xiaotingia-zhengi	Representing Anchiornidae
